# SYMBIO-SCAN, a full-length 16S rRNA gene-based workflow optimized for bacterial symbiont detection and discovery from long read sequencing

**DOI:** 10.64898/2026.10.26.761872

**Authors:** Carlo Croci, Giulia Iamundo, Azita Baharibabadi, Simone Sabatelli, Davide Sassera, Michele Castelli

**Affiliations:** Department of Biology and Biotechnology, University of Pavia, Pavia, Italy; Department of Entomology, Tarbiat Modares University, Tehran, Iran; Department of Biology and Biotechnologies “Charles Darwin”, Sapienza University of Rome, Roma, Italy; Fondazione IRCCS Policlinico San Matteo, Pavia, Italy; Department of Biology, University of Pisa, Pisa, Italy

**Keywords:** Coleoptera, reproductive manipulation, *Rickettsiales*, *Enterobacterales*, *Wolbachia*, Oxford Nanopore Sequencing (ONT), nutritional mutualism

## Abstract

Bacterial endosymbionts are often unculturable, making sequencing-based approaches essential for their discovery and characterization. Here we developed SYMBIO-SCAN, a dedicated workflow for recovering high-quality nearly full-length 16S rRNA gene sequences of symbionts from long reads, which provided an adequate discriminatory power for identification and for accurate phylogenetic analyses. After validation on a mock community, we applied this workflow to 30 beetle (Coleoptera) specimens from 10 species. Beetles were selected since they host a wide variety of bacterial symbionts, able to influence host physiology, ecology, population dynamics, and evolution. Despite their importance, most of these symbionts remain completely unknown or poorly characterized. By the novel approach, we obtained 80 high-quality sequences belonging to diverse bacterial lineages, mostly *Rickettsiales* and *Enterobacterales*. Putative reproductive manipulators were among the most frequently detected symbionts, including *Wolbachia*, *Rickettsia*, “*Candidatus* Lariskella”, *Arsenophonus*, and *Spiroplasma*. Moreover, three putative novel genera and one additional putative novel species were identified, including a possible *Enterobacterales* nutritional symbiont of the weevil *Holotrichapion pisi*. Overall, our results support that full-length 16S rRNA gene amplicon sequencing combined with tailored bioinformatic analyses provide a quick, cost-effective, and robust approach for investigating the diversity of host-associated bacterial symbionts, also allowing the discovery of entirely novel lineages.
