## Supplementary for "SYMBIO-SCAN, a full-length 16S rRNA gene-based workflow optimized for bacterial symbiont detection and discovery from long read sequencing": Supplementary Table 2.xlsx

### Sheet: Sup.Tab.2 - stats
Supplementary Table 2 - number of reads, OTUs, consensus sequences, and chimera trimmed and generated in the workflow
sample	sample	pre processing reads stats				post processing reads stats				classification				clustering and chimera filtering
		reads number	minimum length	average length	maximum length	reads number	minimum length	average length	maximum length	unclassified filt reads	classified filt reads	F_filt	G_filt	first chimera screening	clustering input reads	first clustering	first stage consensus	second chimera screening	second stage consensus	third chimera screening	manually removed sequences	final sequences
SRR23176514		57770	1201	1469	1611	57511	967	1302.8	1550	0	57511	36	19	29060	28451	5013	83	36	13	1	4	8
Agelastica alni	Aa1	15481	100	566.3	5079	6325	500	869	1987	312	6013	11	7	135	5878	496	18	0	3	0	2	1
Brassicogethes matronalis	Bm1	1535	100	501.2	6449	509	501	862.2	1479	39	470	10	6	11	459	77	2	0	2	0	0	2
Brassicogethes matronalis	Bm2	16518	100	503.9	6038	5403	500	902.3	1982	293	5110	13	10	178	4932	167	8	1	2	0	0	2
Brassicogethes matronalis	Bm3	11581	100	431.1	2798	2896	500	949.3	1981	179	2717	17	9	62	2655	230	12	0	3	0	1	2
Brassicogethes matronalis	Bm4	1415	100	564.7	2765	582	500	911	1822	6	576	5	3	6	570	39	4	0	1	0	0	1
Brassicogethes matronalis	Bm5	4056	100	456.3	2555	1169	500	913	1466	49	1120	4	3	4	1116	70	5	0	2	0	1	1
Holotrichapion pisi (Guardamonte)	HpG1	10968	100	599.8	8297	4359	500	876.7	1967	118	4241	12	9	31	4210	296	6	0	2	0	0	2
Holotrichapion pisi (Guardamonte)	HpG2	8778	100	571	5006	3399	500	881	1973	103	3296	13	8	51	3245	138	4	0	2	0	0	2
Holotrichapion pisi (Guardamonte)	HpG3	6026	100	659.2	21237	2592	500	919.6	1948	37	2555	11	8	4	2551	194	12	0	1	0	0	1
Holotrichapion pisi (Guardamonte)	HpG4	10887	100	565.8	3024	4161	500	888.7	1837	116	4045	16	9	27	4018	191	6	0	1	0	0	1
Holotrichapion pisi (Guardamonte)	HpG5	16676	100	624	11077	7298	500	899.3	1988	52	7246	7	1	7	7239	454	12	0	1	0	0	1
Holotrichapion pisi (Rocca Susella)	HpRS1	5738	100	602.4	8238	2476	500	908.7	1739	18	2458	5	4	42	2416	188	5	0	2	0	0	2
Holotrichapion pisi (Rocca Susella)	HpRS2	15076	100	636.8	14408	6955	500	892.2	1675	10	6945	7	3	324	6621	530	13	0	7	0	0	7
Holotrichapion pisi (Rocca Susella)	HpRS3	3954	100	617.1	3375	1708	500	962.6	1907	15	1693	3	2	17	1676	196	14	0	3	0	0	3
Holotrichapion pisi (Rocca Susella)	HpRS4	4575	100	699.7	14919	2154	500	916.7	1920	23	2131	5	1	40	2091	192	14	0	5	0	0	5
Holotrichapion pisi (Rocca Susella)	HpRS5	4412	100	497.1	2104	1366	500	911	1823	76	1290	9	5	97	1193	143	10	0	5	0	0	5
Luperus viridipennis	Lv1	5952	100	573.9	2380	2435	500	923.3	1730	179	2256	8	5	70	2186	160	9	0	5	0	1	4
Luperus viridipennis	Lv2	1068	100	609.1	4768	498	501	953.8	1631	13	485	11	5	9	476	42	3	0	2	0	0	2
Mononychus punctumalbum	Mp1	8059	100	566.3	6647	3265	500	881.5	1952	97	3168	3	2	329	2839	140	6	1	2	0	0	2
Mononychus punctumalbum	Mp2	10239	100	566.1	3628	4085	500	866.8	1933	103	3982	12	5	368	3614	161	6	0	2	0	0	2
Olibrus bimaculatus	Ob1	5451	100	592	11622	2389	500	920.7	1887	14	2375	7	5	30	2345	273	12	0	6	0	2	4
Olibrus bimaculatus	Ob2	3586	100	517.1	6353	1235	500	938.5	1526	30	1205	6	5	37	1168	145	14	0	4	0	0	4
Olibrus bimaculatus	Ob3	6800	100	566.6	2873	2902	500	893.2	1866	67	2835	15	10	69	2766	192	19	0	13	0	3	10
Olibrus bimaculatus	Ob4	2506	100	580.8	1597	1083	500	903.7	1490	2	1081	17	15	38	1043	106	7	0	5	0	3	2
Oxythyrea funesta	Of1	10080	100	543.3	6408	3661	500	877.2	1969	31	3630	19	13	411	3219	393	18	0	7	0	5	2
Oxythyrea funesta	Of2	7110	100	558.6	8093	2704	500	885.2	1599	40	2664	12	7	298	2366	267	9	0	6	0	3	3
Onthophagus sp.	On1	6775	100	588.6	8184	2787	500	814.9	1985	191	2596	28	19	234	2362	188	3	0	2	0	0	2
Phaedon cochleariae	Pc1	9362	100	614.5	13354	4048	500	879.9	1826	15	4033	11	6	95	3938	319	9	0	2	0	0	2
Phaedon cochleariae	Pc2	4833	100	555.8	13007	1777	501	899.2	1561	21	1756	10	5	54	1702	116	7	0	2	0	0	2
Polydrusus pilosus	Pp1	6167	100	589.2	11723	2468	500	873	1981	186	2282	12	5	5	2277	266	10	0	3	0	2	1
	TOT	225664	/	/	/	88689				2435	86254	319	195	3083	83171	6369	277	2	103	0	23	80
	AVERAGE	7522.13	/	570.61	7266.87	2956.3				81.1667	2875.13	10.6333	6.5	102.767	2772.37	212.3	9.23333	0.0666667	3.43333	0	0.766667	2.66667
	MIN	1068	/	431.1	1597	498				2	470	3	1	4	459	39	2	0	1	0	0	1
	MAX	16676	/	699.7	21237	7298				312	7246	28	19	411	7239	530	19	1	13	0	5	10
