## Supplementary for "SYMBIO-SCAN, a full-length 16S rRNA gene-based workflow optimized for bacterial symbiont detection and discovery from long read sequencing": Supplementary Table 3.xlsx

### Sheet: Sup.Tab.3 - zymo
Supplementary Table 3 - Read length, percentage identity and taxonomical classification of the obtained high-quality consensus sequences of the ZymoBIOMICS® Microbial Community Standard reads (sample SRR23176514)
Zymo expected bacterial species	sequence name	size	length	Zymo perc. ID	SILVA perc. id.	SILVA acc	SILVA tax	core_nt perc. id. best hit	core_nt acc best hit	core_nt hit	taxid	NCBI tax	seqs
Listeria monocytogenes	sequence_4	1315	1306	100	100	AARO02000411	Bacteria;Firmicutes;Bacilli;Lactobacillales;Listeriaceae;Listeria;Listeria monocytogenes FSL J2-064	1	CP197549.1	Listeria monocytogenes strain Lm_015 chromosome, complete genome	1639	Bacteria; Bacillati; Bacillota; Bacilli; Caryophanales; Listeriaceae; Listeria monocytogenes	AGTCGAACGAACGGAGGAAGAGCTTGCTCTTCCAAAGTTAGTGGCGGACGGGTGAGTAACACGTGGGCAACCTGCCTGTAAGTTGGGGATAACTCCGGGAAACCGGGGCTAATACCGAATGATAAAGTGTGGCGCATGCCACGCTTTTGAAAGATGGTTTCGGCTATCGCTTACAGATGGGCCCGCGGTGCATTAGCTAGTTGGTAGGGTAATGGCCTACCAAGGCAACGATGCATAGCCGACCTGAGAGGGTGATCGGCCACACTGGGACTGAGACACGGCCCAGACTCCTACGGGAGGCAGCAGTAGGGAATCTTCCGCAATGGACGAAAGTCTGACGGAGCAACGCCGCGTGTATGAAGAAGGTTTTCGGATCGTAAAGTACTGTTGTTAGAGAAG…
Bacillus subtilis	sequence_2	3111	1308	100	100	ADGS01000029	Bacteria;Firmicutes;Bacilli;Bacillales;Bacillaceae;Bacillus;Bacillus subtilis subsp. spizizenii ATCC 6633	1	ON927192.1	Bacillus halotolerans strain AK4 16S ribosomal RNA gene, partial sequence	260554	Bacteria; Bacillati; Bacillota; Bacilli; Caryophanales; Bacillaceae; Bacillus; Bacillus subtilis group; Bacillus mojavensis subgroup	CAAGTCGAGCGGACAGATGGGAGCTTGCTCCCTGATGTTAGCGGCGGACGGGTGAGTAACACGTGGGTAACCTGCCTGTAAGACTGGGATAACTCCGGGAAACCGGGGCTAATACCGGATGCTTGTTTGAACCGCATGGTTCAAACATAAAAGGTGGCTTCGGCTACCACTTACAGATGGACCCGCGGCGCATTAGCTAGTTGGTGAGGTAATGGCTCACCAAGGCAACGATGCGTAGCCGACCTGAGAGGGTGATCGGCCACACTGGGACTGAGACACGGCCCAGACTCCTACGGGAGGCAGCAGTAGGGAATCTTCCGCAATGGACGAAAGTCTGACGGAGCAACGCCGCGTGAGTGATGAAGGTTTTCGGATCGTAAAGCTCTGTTGTTAGGGAAG…
Lactobacillus fermentum	sequence_0	1096	1466	99.659	99.659	CP031195	Bacteria;Firmicutes;Bacilli;Lactobacillales;Lactobacillaceae;Limosilactobacillus;Lactobacillus fermentum	0.9966	MK239985.1	Lactobacillus fermentum strain LMEM36 16S ribosomal RNA gene, partial sequence	1613	Bacteria; Bacillati; Bacillota; Bacilli; Lactobacillales; Lactobacillaceae; Limosilactobacillus fermentum	AGTCGAACGCGTTGGCCCAATTGATTGATGGTGCTTGCACCTGATTGATTTTGGTCGCCAACGAGTGGCGGACGGGTGAGTAACACGTAGGTAACCTGCCCAGAAGCGGGGGACAACATTTGGAAACAGATGCTAATACCGCATAACAACGTTGTTCGCATGAACAACGCTTAAAAGATGGCTTCTCGCTATCACTTCTGGATGGACCTGCGGTGCATTAGCTTGTTGGTGGGGTAACGGCCTACCAAGGCGATGATGCATAGCCGAGTTGAGAGACTGATCGGCCACAATGGGACTGAGACACGGCCCATACTCCTACGGGAGGCAGCAGTAGGGAATCTTCCACAATGGGCGCAAGCCTGATGGAGCAACACCGCGTGAGTGAAGAAGGGTTTCGGC…
Salmonella enterica	sequence_6	6630	1299	100	100	CP012344	Bacteria;Proteobacteria;Gammaproteobacteria;Enterobacterales;Enterobacteriaceae;Salmonella;Salmonella enterica subsp. enterica serovar Choleraesuis str. ATCC 10708	1	CP176655.1	Salmonella enterica subsp. enterica serovar Derby strain GTVSS-010 plasmid pCFSAN137045_1, complete seq	28144	Bacteria; Pseudomonadati; Pseudomonadota; Gammaproteobacteria; Enterobacterales; Enterobacteriaceae; Salmonella; Salmonella enterica; Salmonella enterica subsp. enterica	AGTCGAACGGTAACAGGAAGCAGCTTGCTGCTTTGCTGACGAGTGGCGGACGGGTGAGTAATGTCTGGGAAACTGCCTGATGGAGGGGGATAACTACTGGAAACGGTGGCTAATACCGCATAACGTCGCAAGACCAAAGAGGGGGACCTTCGGGCCTCTTGCCATCAGATGTGCCCAGATGGGATTAGCTTGTTGGTGAGGTAACGGCTCACCAAGGCGACGATCCCTAGCTGGTCTGAGAGGATGACCAGCCACACTGGAACTGAGACACGGTCCAGACTCCTACGGGAGGCAGCAGTGGGGAATATTGCACAATGGGCGCAAGCCTGATGCAGCCATGCCGCGTGTATGAAGAAGGCCTTCGGGTTGTAAAGTACTTTCAGCGGGGAGGAAGGTGTT…
Staphylococcus aureus	sequence_3	1717	1308	100	100	CP031839	Bacteria;Firmicutes;Bacilli;Staphylococcales;Staphylococcaceae;Staphylococcus;Staphylococcus aureus	1	OZ456138.1	Staphylococcus aureus isolate STAU619 genome assembly, chromosome: 1	1280	Bacteria; Bacillati; Bacillota; Bacilli; Caryophanales; Staphylococcaceae; Staphylococcus aureus	AGTCGAGCGAACGGACGAGAAGCTTGCTTCTCTGATGTTAGCGGCGGACGGGTGAGTAACACGTGGATAACCTACCTATAAGACTGGGATAACTTCGGGAAACCGGAGCTAATACCGGATAATATTTTGAACCGCATGGTTCAAAAGTGAAAGACGGTCTTGCTGTCACTTATAGATGGATCCGCGCTGCATTAGCTAGTTGGTAAGGTAACGGCTTACCAAGGCAACGATGCATAGCCGACCTGAGAGGGTGATCGGCCACACTGGAACTGAGACACGGTCCAGACTCCTACGGGAGGCAGCAGTAGGGAATCTTCCGCAATGGGCGAAAGCCTGACGGAGCAACGCCGCGTGAGTGATGAAGGTCTTCGGATCGTAAAACTCTGTTATTAGGGAAGA…
Enterococcus faecalis	sequence_1	796	1317	99.393	99.393	AJEW01000003	Bacteria;Firmicutes;Bacilli;Lactobacillales;Enterococcaceae;Enterococcus;Enterococcus faecalis ATCC 27275	0.9939	AP031218.1	Enterococcus faecalis EF01 DNA, complete genome	1351	Bacteria; Bacillati; Bacillota; Bacilli; Lactobacillales; Enterococcaceae; Enterococcus faecalis	AGTCGAACGCTTCTTTCCTCCCGAGTGCTTGCACTCAATTGGAAAGAGGAGTGGCGGACGGGTGAGTAACACGTGGGTAACCTACCCATCAGAGGGGGATAACACTTGGAAACAGGTGCTAATACCGCATAACAGTTTATGCCGCATGGCATAAGAGTGAAAGGCGCTTTCGGGTGTCGCTGATGGATGGACCCGCGGTGCATTAGCTAGTTGGTGAGGTAACGGCTCACCAAGGCCACGATGCATAGCCGACCTGAGAGGGTGATCGGCCACACTGGGACTGAGACACGGCCCAGACTCCTACGGGAGGCAGCAGTAGGGAATCTTCGGCAATGGACGAAAGTCTGACCGAGCAACGCCGCGTGAGTGAAGAAGGTTTTCGGATCGTAAAACTCTGTT…
Escherichia coli	sequence_7	6531	1302	99.92	100	KP174619.1	Bacteria;Proteobacteria;Gammaproteobacteria;Enterobacterales;Enterobacteriaceae;Escherichia-Shigella;bacterium YC-LK-LKJ9	1	MZ209199.1	Escherichia sp. strain SCAU-C16 16S ribosomal RNA gene, partial sequence	1884818	Bacteria; Pseudomonadati; Pseudomonadota; Gammaproteobacteria; Enterobacterales; Enterobacteriaceae; Escherichia; unclassified Escherichia	AGTCGAACGGTAACAGGAAGCAGCTTGCTTCTTTGCTGACGAGTGGCGGACGGGTGAGTAATGTCTGGGAAACTGCCTGATGGAGGGGGATAACTACTGGAAACGGTAGCTAATACCGCATAACGTCGCAAGACCAAAGAGGGGGACCTTCGGGCCTCTTGCCATCGGATGTGCCCAGATGGGATTAGCTAGTAGGTGGGGTAACGGCTCACCTAGGCGACGATCCCTAGCTGGTCTGAGAGGATGACCAGCCACACTGGAACTGAGACACGGTCCAGACTCCTACGGGAGGCAGCAGTGGGGAATATTGCACAATGGGCGCAAGCCTGATGCAGCCATGCCGCGTGTATGAAGAAGGCCTTCGGGTTGTAAAGTACTTTCAGCGGGGAGGAAGGGAGT…
Pseudomonas aeruginosa	sequence_9	321	1290	100	100	CP031660	Bacteria;Proteobacteria;Gammaproteobacteria;Pseudomonadales;Pseudomonadaceae;Pseudomonas;Pseudomonas aeruginosa	1	CP075776.1	Pseudomonas aeruginosa strain PaLo529 chromosome, complete genome	287	Bacteria; Pseudomonadati; Pseudomonadota; Gammaproteobacteria; Pseudomonadales; Pseudomonadaceae; Pseudomonas; Pseudomonas aeruginosa group	AGTCGAGCGGATGAAGGGAGCTTGCTCCTGGATTCAGCGGCGGACGGGTGAGTAATGCCTAGGAATCTGCCTGGTAGTGGGGGATAACGTCCGGAAACGGGCGCTAATACCGCATACGTCCTGAGGGAGAAAGTGGGGGATCTTCGGACCTCACGCTATCAGATGAGCCTAGGTCGGATTAGCTAGTTGGTGGGGTAAAGGCCTACCAAGGCGACGATCCGTAACTGGTCTGAGAGGATGATCAGTCACACTGGAACTGAGACACGGTCCAGACTCCTACGGGAGGCAGCAGTGGGGAATATTGGACAATGGGCGAAAGCCTGATCCAGCCATGCCGCGTGTGTGAAGAAGGTCTTCGGATTGTAAAGCACTTTAAGTTGGGAGGAAGGGCAGTAAGTT…
