## Supplementary for "SYMBIO-SCAN, a full-length 16S rRNA gene-based workflow optimized for bacterial symbiont detection and discovery from long read sequencing": Supplementary Tables 1.xlsx

### Sheet: Sup.Tab.1 - metadata
Supplementary Table 1 - Species and genera of the 10 beetles individuals within Coleoptera order
Superfamily	Family	Species name
Curculionoidea	Brentidae	Holotrichapion pisi
Curculionoidea	Brentidae	Holotrichapion pisi
Curculionoidea	Curculionidae	Mononychus punctumalbum
Curculionoidea	Curculionidae	Polydrusus pilosus
Chrysomeloidea	Chrysomelidae	Agelastica alni
Chrysomeloidea	Chrysomelidae	Luperus viridipennis
Chrysomeloidea	Chrysomelidae	Phaedon cochleariae
Cucujoidea	Phalacridae	Olibrus bimaculatus
Nitidulidae	Nitidulidae	Brassicogethes matronalis
Scarabaeoidea	Scarabaeidae	Onthophagus sp.
Scarabaeoidea	Scarabaeidae	Oxythyrea funesta
